# Comprehensive Cross-Domain Taxonomic Classification of Microbiotas using Partitioned Amplification Multiplexed Amplicon Sequencing (PAMA-seq)

**DOI:** 10.1101/2025.06.18.660470

**Authors:** Xiangpeng Li, Kai R. Trepka, Fangchao Song, Than S. Kyaw, Peter J. Turnbaugh, Adam R. Abate

## Abstract

Microbial communities encompass diverse bacteria, archaea, and eukaryotes that play vital roles in ecosystems and host health. Comprehensive analysis of these communities requires accurate, quantitative, and cross-domain profiling, yet current sequencing methods—metagenome shotgun sequencing (MGS) and ribosomal RNA (rRNA) amplicon sequencing—struggle to achieve these goals in a single assay. MGS provides broad functional insights but suffers from high cost, computational burden, and reliance on incomplete reference databases. rRNA amplicon sequencing, while more taxonomically targeted, typically profiles either prokaryotes or eukaryotes separately, depending on the chosen primer sets, and thus lacks simultaneous cross-domain resolution. To address these limitations, we developed PAMA-seq, a droplet-digital multiplex PCR technique. PAMA-seq partitions DNA sample from microbial communities into nanoliter droplets, each containing a single template molecule, and independently amplifies both the 16*S* and 18*S* rRNA genes, resulting in uniform amplification efficiency and accurate quantification. We validated PAMA-seq on a synthetic microbial community, a stool sample from a patient with colorectal cancer, and a coastal seawater sample. The method provided stable, cross-domain taxonomic profiles at sequencing depths as low as 10^4^ reads—one to two orders of magnitude fewer than comparable shotgun metagenomics approaches—while significantly reducing variability between replicates. By combining comprehensive domain coverage with low sequencing depth requirements, PAMA-seq offers an efficient, cost-effective, and scalable method for monitoring microbial communities across diverse ecosystems, from clinical samples to global marine environments.
