## Supplemental Tabels 1-35 for "Comprehensive Cross-Domain Taxonomic Classification of Microbiotas using Partitioned Amplification Multiplexed Amplicon Sequencing (PAMA-seq)": tableS02_Zymo_PAM-seq_aligned_read_counts.csv

percentage	Rep 1	Rep 2	Rep 3	average	stdev	ref
Bacillus	0.192587278	0.214385111	0.166488718	0.191153702	0.023980356	0.152542373
Cryptococcus	0.065070092	0.032910136	0.047271089	0.048417106	0.016110577	0.032901296
Enterococcus	0.084704619	0.101266367	0.096376273	0.094115753	0.008509133	0.086739781
Escherichia	0.072772065	0.078337085	0.094941467	0.082016872	0.011533699	0.088733799
Lactobacillus	0.061887192	0.059804538	0.058416067	0.060035932	0.001747093	0.160518445
Listeria	0.140782117	0.13615369	0.131867618	0.136267808	0.004458345	0.123629113
Pseudomonas	0.027776829	0.029765263	0.027915099	0.02848573	0.001110262	0.035892323
Saccharomyces	0.13679068	0.135254643	0.200653488	0.15756627	0.037322528	0.092721834
Salmonella	0.067787989	0.068649943	0.07796512	0.071467684	0.005643425	0.090727817
Staphylococcus	0.14984114	0.143473223	0.098105061	0.130473141	0.028211825	0.13559322
