## Supplemental Tabels 1-35 for "Comprehensive Cross-Domain Taxonomic Classification of Microbiotas using Partitioned Amplification Multiplexed Amplicon Sequencing (PAMA-seq)": tableS03_Zymo_metagenomics_aligned_read_counts.csv

read counts	Rep 1	Rep 2	Rep 3
unaligned	37674	46818	44907
Bacillus	101470	119706	113831
Cryptococcus	34284	18376	32320
Enterococcus	44629	56544	65894
Escherichia	38342	43741	64913
Lactobacillus	32607	33393	39940
Listeria	74175	76024	90160
Pseudomonas	14635	16620	19086
Saccharomyces	72072	75522	137190
Salmonella	35716	38332	53306
Staphylococcus	78948	80111	67076
